# Turnover of retroelements and satellite DNA drives centromere reorganization over short evolutionary timescales in Drosophila

**DOI:** 10.1101/2023.08.22.554357

**Authors:** Cécile Courret, Lucas W. Hemmer, Xiaolu Wei, Prachi D. Patel, Bryce J. Chabot, Nicholas J. Fuda, Xuewen Geng, Ching-Ho Chang, Barbara Mellone, Amanda M. Larracuente

**Affiliations:** Department of Biology, University of Rochester; Rochester, New York, USA; Department of Molecular and Cell Biology, University of Connecticut, Storrs, Connecticut, USA; Division of Basic Sciences, Fred Hutchinson Cancer Center, United States; Institute for Systems Genomics, University of Connecticut, Storrs, CT

## Abstract

Centromeres reside in rapidly evolving, repeat-rich genomic regions, despite their essential function in chromosome segregation. Across organisms, centromeres are rich in selfish genetic elements such as transposable elements and satellite DNAs that can bias their transmission through meiosis. However, these elements still need to cooperate at some level and contribute to, or avoid interfering with, centromere function. To gain insight into the balance between conflict and cooperation at centromeric DNA, we take advantage of the close evolutionary relationships within the *Drosophila simulans* clade – *D. simulans, D. sechellia,* and *D. mauritiana –* and their relative, *D. melanogaster*. Using chromatin profiling combined with high resolution fluorescence in situ hybridization on stretched DNA, we characterize all centromeres across these species. We discovered dramatic centromere reorganization involving recurrent shifts between retroelements and satellite DNAs over short evolutionary timescales. We also reveal the recent origin (<240 Kya) of telocentric chromosomes in *D. sechellia,* where the X and 4^th^ centromeres now sit on telomere-specific retroelements. Finally, the Y chromosome centromeres, which are the only chromosomes that do not experience female meiosis, do not show dynamic cycling between satDNA and TEs. The patterns of rapid centromere turnover in these species are consistent with genetic conflicts in the female germline and have implications for centromeric DNA function and karyotype evolution. Regardless of the evolutionary forces driving this turnover, the rapid reorganization of centromeric sequences over short evolutionary timescales highlights their potential as hotspots for evolutionary innovation.
