## Supplementary material for "Turnover of retroelements and satellite DNA drives centromere reorganization over short evolutionary timescales in Drosophila": SupTable2

### Sheet: Feuil1
Species	Centromere	Candidate	Relative Position
Melanogaster	X	Contig_79	Contig79:6,279-49,160
Melanogaster	2	tig00057289	tig00057289:5,435-8,023
Melanogaster	3	3R_5	3R_5:19,074-69,826
Melanogaster	4	Contig_119	Contig119:29,780-68,785
Melanogaster	Y	Y_Contig26	Y_Contig26:559-99,154
Simulans	X	Contig_137	Contig_137:27,920-118,193
Simulans	2 or 3	Contig14	Contig_14:101,481-193,347
Simulans	2 or 3	Contig2	Contig_2:960,566-1,121,734
Simulans	4	Contig124	all
Simulans	Y	Y_Contig135	Y_Contig_135:1,872,124-2,107,756
Mauritiana	X	Contig147	Contig147:0-69,783
Mauritiana	2 or 3	Contig6	Contig6:277,419-427,757
Mauritiana	2 or 3	Contig51	Contig51:0-96,603
Mauritiana	4	Contig134	all
Mauritiana	Y	Y_scaffold3	Y_scaffold3:2,273,714-2,665,043
Sechellia	X	Contig183	Contig183:654,208-831,291
Sechellia	2 or 3	Contig46	Contig46:22,969-77,085
Sechellia	2 or 3	Contig188	Contig188:181,986-491,408
Sechellia	4	Contig40	Contig40:25,236-89,288
Sechellia	Y	Y_scaffold1	Y_scaffold1:857,067-1,016,359
