## Supplementary material for "Turnover of retroelements and satellite DNA drives centromere reorganization over short evolutionary timescales in Drosophila": SupTable5

### Sheet: Melanogaster
Query	Subject	percent identity	alignment lenght	number of mismatch	number of gap	query start	query end	subject start	subject end	E.value	bit score
365U_SAT#Satellite/Satellite	Contig79	82.456	57	10	0	283	339	34251	34307	9.08e-08	59.0
365U_SAT#Satellite/Satellite	Contig79	82.456	57	10	0	283	339	38133	38189	9.08e-08	59.0
365U_SAT#Satellite/Satellite	Contig79	84.000	50	8	0	290	339	18318	18367	1.11e-06	55.4
365U_SAT#Satellite/Satellite	Contig79	84.000	50	8	0	290	339	19368	19417	1.11e-06	55.4
365U_SAT#Satellite/Satellite	Contig79	84.000	50	8	0	290	339	22373	22422	1.11e-06	55.4
365U_SAT#Satellite/Satellite	Contig79	80.702	57	11	0	283	339	28116	28172	3.86e-06	54.5
365U_SAT#Satellite/Satellite	Contig79	82.979	47	8	0	293	339	41826	41780	4.70e-05	50.0
365U_SAT#Satellite/Satellite	Contig79	74.648	71	18	0	277	347	18735	18805	1.64e-04	48.2
365U_SAT#Satellite/Satellite	Contig79	74.648	71	18	0	277	347	22790	22860	1.64e-04	48.2
365U_SAT#Satellite/Satellite	Contig79	74.648	71	18	0	277	347	33663	33733	1.64e-04	48.2
365U_SAT#Satellite/Satellite	Contig79	77.586	58	13	0	290	347	37558	37615	5.73e-04	47.3
365U_SAT#Satellite/Satellite	Contig79	78.947	57	11	1	66	121	46192	46248	5.73e-04	46.4
365U_SAT#Satellite/Satellite	Contig79	90.323	31	3	0	283	313	45594	45624	0.007	43.7
365U_SAT#Satellite/Satellite	Contig79	73.418	79	19	2	33	109	14837	14915	0.024	41.9
365U_SAT#Satellite/Satellite	Contig79	76.271	59	13	1	290	348	46186	46243	0.024	41.0
365U_SAT#Satellite/Satellite	Contig79	86.111	36	4	1	290	325	14152	14186	0.085	40.1
365U_SAT#Satellite/Satellite	Contig79	75.385	65	14	2	46	108	18734	18798	0.085	39.2
365U_SAT#Satellite/Satellite	Contig79	75.385	65	14	2	46	108	22789	22853	0.085	39.2
365U_SAT#Satellite/Satellite	Contig79	75.385	65	14	2	46	108	33662	33726	0.085	39.2
365U_SAT#Satellite/Satellite	Contig119	82.000	50	9	0	290	339	63723	63674	4.70e-05	50.9
365U_SAT#Satellite/Satellite	Contig119	79.661	59	11	1	290	348	67250	67307	4.70e-05	50.0
365U_SAT#Satellite/Satellite	Contig119	75.641	78	17	2	33	108	36864	36941	1.64e-04	49.1
365U_SAT#Satellite/Satellite	Contig119	84.444	45	5	2	66	109	67256	67299	0.007	43.7
365U_SAT#Satellite/Satellite	Contig119	78.723	47	10	0	293	339	36274	36320	0.024	41.0
365U_SAT#Satellite/Satellite	Contig119	92.308	26	2	0	288	313	66554	66579	0.085	39.2
365U_SAT#Satellite/Satellite	Contig119	75.000	60	14	1	33	91	42142	42201	0.30	38.3
365U_SAT#Satellite/Satellite	2R_18	96.000	25	1	0	177	201	618719	618695	0.024	41.9
365U_SAT#Satellite/Satellite	2R_20	90.323	31	2	1	332	362	836871	836842	0.085	40.1
365U_SAT#Satellite/Satellite	2R_20	87.097	31	2	1	175	203	1371459	1371489	1.0	36.5
365U_SAT#Satellite/Satellite	2R_20	95.238	21	1	0	231	251	480754	480734	3.6	34.6
365U_SAT#Satellite/Satellite	2R_20	95.238	21	1	0	231	251	480820	480800	3.6	34.6
365U_SAT#Satellite/Satellite	3L_10	90.323	31	2	1	332	362	1324264	1324235	0.085	40.1
365U_SAT#Satellite/Satellite	3L_1	90.000	30	2	1	332	361	5287563	5287535	0.30	38.3
365U_SAT#Satellite/Satellite	3L_1	91.667	24	2	0	55	78	14075104	14075127	1.0	35.6
365U_SAT#Satellite/Satellite	3L_1	82.353	34	6	0	53	86	23025239	23025272	1.0	35.6
365U_SAT#Satellite/Satellite	3L_1	92.308	26	1	1	338	362	23688353	23688328	1.0	35.6
365U_SAT#Satellite/Satellite	3L_1	83.871	31	5	0	172	202	19566485	19566515	3.6	34.6
365U_SAT#Satellite/Satellite	3L_1	83.871	31	5	0	332	362	23353959	23353929	3.6	34.6
365U_SAT#Satellite/Satellite	3L_1	83.871	31	5	0	332	362	24331188	24331158	3.6	34.6
365U_SAT#Satellite/Satellite	3L_1	100.000	18	0	0	341	358	23205	23188	3.6	33.7
365U_SAT#Satellite/Satellite	3L_1	100.000	18	0	0	174	191	7976807	7976790	3.6	33.7
365U_SAT#Satellite/Satellite	3L_1	77.551	49	8	2	52	97	16178197	16178149	3.6	33.7
365U_SAT#Satellite/Satellite	3L_1	82.857	35	5	1	185	218	18366129	18366095	3.6	33.7
365U_SAT#Satellite/Satellite	3L_1	78.947	38	8	0	283	320	19269137	19269100	3.6	33.7
365U_SAT#Satellite/Satellite	X_1	86.667	30	4	0	68	97	8913116	8913087	0.30	37.4
365U_SAT#Satellite/Satellite	X_1	95.455	22	1	0	64	85	7604735	7604756	1.0	36.5
365U_SAT#Satellite/Satellite	X_1	95.238	21	1	0	41	61	5708376	5708396	3.6	34.6
365U_SAT#Satellite/Satellite	X_1	95.238	21	1	0	184	204	13094189	13094169	3.6	34.6
365U_SAT#Satellite/Satellite	X_1	91.304	23	2	0	242	264	450395	450417	3.6	33.7
365U_SAT#Satellite/Satellite	X_1	91.304	23	2	0	338	360	14308379	14308357	3.6	33.7
365U_SAT#Satellite/Satellite	X_1	91.304	23	2	0	215	237	17565982	17565960	3.6	33.7
365U_SAT#Satellite/Satellite	3R_28	100.000	20	0	0	332	351	8866724	8866743	0.30	37.4
365U_SAT#Satellite/Satellite	3R_28	79.487	39	2	1	175	207	10774518	10774556	1.0	36.5
365U_SAT#Satellite/Satellite	3R_28	84.375	32	5	0	331	362	16780635	16780604	1.0	36.5
365U_SAT#Satellite/Satellite	3R_28	100.000	19	0	0	64	82	13869404	13869422	1.0	35.6
365U_SAT#Satellite/Satellite	3R_28	81.579	38	5	1	100	137	20260075	20260040	1.0	35.6
365U_SAT#Satellite/Satellite	3R_28	75.439	57	10	2	160	212	21644330	21644386	1.0	35.6
365U_SAT#Satellite/Satellite	3R_28	83.871	31	5	0	332	362	517211	517241	3.6	34.6
365U_SAT#Satellite/Satellite	3R_28	95.238	21	1	0	230	250	5296383	5296403	3.6	34.6
365U_SAT#Satellite/Satellite	3R_28	83.871	31	5	0	332	362	8360011	8360041	3.6	34.6
365U_SAT#Satellite/Satellite	3R_28	95.238	21	1	0	339	359	8589979	8589999	3.6	34.6
365U_SAT#Satellite/Satellite	3R_28	95.238	21	1	0	342	362	13731629	13731609	3.6	34.6
365U_SAT#Satellite/Satellite	3R_28	84.848	33	4	1	219	250	16839211	16839179	3.6	34.6
365U_SAT#Satellite/Satellite	3R_28	95.238	21	1	0	335	355	23424166	23424146	3.6	34.6
365U_SAT#Satellite/Satellite	3R_28	86.667	30	3	1	284	313	1899340	1899368	3.6	33.7
365U_SAT#Satellite/Satellite	3R_28	82.857	35	5	1	192	225	5427932	5427966	3.6	33.7
365U_SAT#Satellite/Satellite	3R_28	91.304	23	2	0	244	266	5841644	5841622	3.6	33.7
365U_SAT#Satellite/Satellite	3R_28	82.857	35	5	1	218	252	6410371	6410338	3.6	33.7
365U_SAT#Satellite/Satellite	3R_28	100.000	18	0	0	345	362	7837541	7837524	3.6	33.7
365U_SAT#Satellite/Satellite	3R_28	88.889	27	1	1	179	205	8801104	8801080	3.6	33.7
365U_SAT#Satellite/Satellite	3R_28	78.431	51	7	3	183	233	9031052	9031006	3.6	33.7
365U_SAT#Satellite/Satellite	3R_28	91.304	23	2	0	338	360	17780602	17780624	3.6	33.7
365U_SAT#Satellite/Satellite	3R_28	91.304	23	2	0	57	79	24075762	24075784	3.6	33.7
365U_SAT#Satellite/Satellite	3R_28	91.304	23	2	0	181	203	26243225	26243247	3.6	33.7
365U_SAT#Satellite/Satellite	3R_28	100.000	18	0	0	236	253	26801158	26801141	3.6	33.7
365U_SAT#Satellite/Satellite	2L_1	92.000	25	2	0	336	360	21367068	21367092	0.30	37.4
365U_SAT#Satellite/Satellite	2L_1	88.889	27	3	0	166	192	8951921	8951895	1.0	36.5
365U_SAT#Satellite/Satellite	2L_1	95.238	21	1	0	65	85	424188	424168	3.6	34.6
365U_SAT#Satellite/Satellite	2L_1	95.238	21	1	0	342	362	14151773	14151753	3.6	34.6
365U_SAT#Satellite/Satellite	2L_1	84.848	33	4	1	175	206	15055717	15055749	3.6	34.6
365U_SAT#Satellite/Satellite	2L_1	89.286	28	2	1	295	321	15986746	15986719	3.6	34.6
365U_SAT#Satellite/Satellite	2L_1	91.304	23	2	0	292	314	1483290	1483312	3.6	33.7
365U_SAT#Satellite/Satellite	2L_1	100.000	18	0	0	222	239	12576613	12576596	3.6	33.7
365U_SAT#Satellite/Satellite	2L_1	100.000	18	0	0	171	188	13026039	13026056	3.6	33.7
365U_SAT#Satellite/Satellite	2L_1	91.304	23	2	0	340	362	14389515	14389493	3.6	33.7
365U_SAT#Satellite/Satellite	2L_1	91.304	23	2	0	175	197	15545588	15545566	3.6	33.7
365U_SAT#Satellite/Satellite	2L_1	85.714	28	4	0	333	360	20640853	20640880	3.6	33.7
365U_SAT#Satellite/Satellite	2L_1	91.304	23	2	0	180	202	20870734	20870756	3.6	33.7
365U_SAT#Satellite/Satellite	3L_4	89.655	29	1	1	165	191	1731897	1731925	0.30	37.4
365U_SAT#Satellite/Satellite	3L_4	89.655	29	1	1	165	191	1750514	1750542	0.30	37.4
365U_SAT#Satellite/Satellite	Y_scaffold4	87.097	31	2	1	175	203	3170804	3170834	1.0	36.5
365U_SAT#Satellite/Satellite	Y_scaffold4	100.000	19	0	0	235	253	2000106	2000088	1.0	35.6
365U_SAT#Satellite/Satellite	Y_scaffold4	100.000	19	0	0	235	253	2005890	2005872	1.0	35.6
365U_SAT#Satellite/Satellite	Y_scaffold4	100.000	19	0	0	235	253	2011674	2011656	1.0	35.6
365U_SAT#Satellite/Satellite	2R_21	91.667	24	2	0	339	362	21649215	21649192	1.0	35.6
365U_SAT#Satellite/Satellite	2R_21	91.667	24	2	0	339	362	21655080	21655057	1.0	35.6
365U_SAT#Satellite/Satellite	2R_21	86.667	30	2	1	331	358	9144212	9144241	3.6	34.6
365U_SAT#Satellite/Satellite	2R_21	91.304	23	2	0	177	199	697817	697795	3.6	33.7
365U_SAT#Satellite/Satellite	2R_21	100.000	18	0	0	331	348	1741817	1741834	3.6	33.7
365U_SAT#Satellite/Satellite	2R_21	100.000	18	0	0	345	362	3693825	3693808	3.6	33.7
365U_SAT#Satellite/Satellite	2R_21	91.304	23	2	0	338	360	4770109	4770131	3.6	33.7
365U_SAT#Satellite/Satellite	2R_21	100.000	18	0	0	296	313	8528146	8528129	3.6	33.7
365U_SAT#Satellite/Satellite	2R_21	91.304	23	2	0	58	80	11807778	11807800	3.6	33.7
365U_SAT#Satellite/Satellite	2R_21	100.000	18	0	0	184	201	12686834	12686817	3.6	33.7
365U_SAT#Satellite/Satellite	2R_21	92.000	25	1	1	178	201	12785109	12785085	3.6	33.7
365U_SAT#Satellite/Satellite	2R_21	85.714	28	4	0	66	93	14736157	14736184	3.6	33.7
365U_SAT#Satellite/Satellite	2R_21	91.304	23	2	0	64	86	18690735	18690757	3.6	33.7
365U_SAT#Satellite/Satellite	2R_21	91.304	23	2	0	340	362	21629322	21629300	3.6	33.7
365U_SAT#Satellite/Satellite	Y_Contig4	83.871	31	5	0	332	362	122525	122495	3.6	34.6
365U_SAT#Satellite/Satellite	Y_Contig4	83.871	31	5	0	332	362	522599	522629	3.6	34.6
365U_SAT#Satellite/Satellite	Y_Contig23	88.462	26	3	0	176	201	113459	113484	3.6	34.6
365U_SAT#Satellite/Satellite	Y_Contig22	83.871	31	5	0	332	362	55502	55472	3.6	34.6
365U_SAT#Satellite/Satellite	Y_scaffold7	95.238	21	1	0	231	251	914017	913997	3.6	34.6
365U_SAT#Satellite/Satellite	3_scaffold1	83.871	31	0	1	332	362	665449	665424	3.6	34.6
365U_SAT#Satellite/Satellite	3_scaffold1	95.238	21	1	0	296	316	1821665	1821645	3.6	34.6
365U_SAT#Satellite/Satellite	3_scaffold1	91.304	23	2	0	177	199	2167725	2167703	3.6	33.7
365U_SAT#Satellite/Satellite	3Cen_31_D1643_D1653_D1791_8	91.304	23	2	0	340	362	67789	67767	3.6	33.7
365U_SAT#Satellite/Satellite	3Cen_31_D1643_D1653_D1791_8	91.304	23	2	0	340	362	69120	69098	3.6	33.7

### Sheet: Yakuba
Query	Subject	percent identity	alignment lenght	number of mismatch	number of gap	query start	query end	subject start	subject end	E.value	bit score
365U_SAT#Satellite/Satellite	JAEIGT010000378.1	95.833	24	1	0	287	310	1460527	1460504	0.082	40.1
365U_SAT#Satellite/Satellite	JAEIGT010000378.1	95.833	24	1	0	287	310	1476717	1476694	0.082	40.1
365U_SAT#Satellite/Satellite	JAEIGT010000378.1	95.238	21	1	0	224	244	280305	280325	3.5	34.6
365U_SAT#Satellite/Satellite	JAEIGT010000378.1	88.462	26	3	0	335	360	345449	345474	3.5	34.6
365U_SAT#Satellite/Satellite	JAEIGT010000378.1	95.238	21	1	0	303	323	1136370	1136390	3.5	34.6
365U_SAT#Satellite/Satellite	JAEIGT010000380.1	87.097	31	4	0	55	85	7332503	7332533	0.082	39.2
365U_SAT#Satellite/Satellite	JAEIGT010000380.1	90.000	30	2	1	193	222	1060169	1060197	0.29	38.3
365U_SAT#Satellite/Satellite	JAEIGT010000380.1	95.455	22	1	0	149	170	10056255	10056276	1.0	36.5
365U_SAT#Satellite/Satellite	JAEIGT010000380.1	86.207	29	4	0	282	310	5800736	5800764	1.0	35.6
365U_SAT#Satellite/Satellite	JAEIGT010000380.1	100.000	18	0	0	63	80	2349307	2349290	3.5	33.7
365U_SAT#Satellite/Satellite	JAEIGT010000333.1	92.308	26	2	0	337	362	157659	157684	0.082	39.2
365U_SAT#Satellite/Satellite	JAEIGT010000327.1	86.667	30	4	0	222	251	541013	540984	0.29	37.4
365U_SAT#Satellite/Satellite	JAEIGT010000021.1	86.667	30	4	0	333	362	384204	384233	0.29	37.4
365U_SAT#Satellite/Satellite	JAEIGT010000091.1	84.848	33	2	1	330	362	272102	272073	1.0	36.5
365U_SAT#Satellite/Satellite	JAEIGT010000376.1	95.455	22	1	0	69	90	14587449	14587428	1.0	36.5
365U_SAT#Satellite/Satellite	JAEIGT010000376.1	91.667	24	2	0	60	83	2276723	2276700	1.0	35.6
365U_SAT#Satellite/Satellite	JAEIGT010000376.1	91.667	24	2	0	329	352	11137342	11137319	1.0	35.6
365U_SAT#Satellite/Satellite	JAEIGT010000376.1	91.667	24	2	0	55	78	14195034	14195057	1.0	35.6
365U_SAT#Satellite/Satellite	JAEIGT010000376.1	91.667	24	2	0	339	362	14493647	14493624	1.0	35.6
365U_SAT#Satellite/Satellite	JAEIGT010000376.1	82.353	34	6	0	186	219	20948371	20948404	1.0	35.6
365U_SAT#Satellite/Satellite	JAEIGT010000376.1	91.304	23	2	0	304	326	1510647	1510625	3.5	33.7
365U_SAT#Satellite/Satellite	JAEIGT010000376.1	91.304	23	2	0	340	362	3819271	3819293	3.5	33.7
365U_SAT#Satellite/Satellite	JAEIGT010000376.1	91.304	23	2	0	228	250	6034657	6034679	3.5	33.7
365U_SAT#Satellite/Satellite	JAEIGT010000376.1	92.000	25	1	1	339	362	8003426	8003402	3.5	33.7
365U_SAT#Satellite/Satellite	JAEIGT010000376.1	91.304	23	2	0	340	362	10628801	10628779	3.5	33.7
365U_SAT#Satellite/Satellite	JAEIGT010000376.1	92.000	25	1	1	54	78	11965316	11965339	3.5	33.7
365U_SAT#Satellite/Satellite	JAEIGT010000376.1	81.818	33	6	0	283	315	16254092	16254124	3.5	33.7
365U_SAT#Satellite/Satellite	JAEIGT010000376.1	81.818	33	6	0	283	315	16255691	16255723	3.5	33.7
365U_SAT#Satellite/Satellite	JAEIGT010000034.1	95.455	22	1	0	341	362	11325	11346	1.0	36.5
365U_SAT#Satellite/Satellite	JAEIGT010000283.1	95.455	22	1	0	229	250	137137	137116	1.0	36.5
365U_SAT#Satellite/Satellite	JAEIGT010000175.1	89.655	29	2	1	53	80	214720	214692	1.0	36.5
365U_SAT#Satellite/Satellite	JAEIGT010000103.1	95.455	22	1	0	175	196	824514	824493	1.0	36.5
365U_SAT#Satellite/Satellite	JAEIGT010000103.1	83.871	31	5	0	247	277	423250	423220	3.5	34.6
365U_SAT#Satellite/Satellite	JAEIGT010000275.1	75.439	57	10	2	160	212	1838656	1838600	1.0	35.6
365U_SAT#Satellite/Satellite	JAEIGT010000275.1	88.462	26	3	0	336	361	1536223	1536198	3.5	34.6
365U_SAT#Satellite/Satellite	JAEIGT010000275.1	85.714	28	4	0	217	244	1204168	1204195	3.5	33.7
365U_SAT#Satellite/Satellite	JAEIGT010000232.1	83.333	36	5	1	323	358	16289	16323	1.0	35.6
365U_SAT#Satellite/Satellite	JAEIGT010000096.1	88.889	27	0	1	335	361	303610	303587	3.5	34.6
365U_SAT#Satellite/Satellite	JAEIGT010000096.1	95.238	21	1	0	342	362	310417	310397	3.5	34.6
365U_SAT#Satellite/Satellite	JAEIGT010000096.1	100.000	18	0	0	184	201	1226032	1226015	3.5	33.7
365U_SAT#Satellite/Satellite	JAEIGT010000386.1	95.238	21	1	0	233	253	7617448	7617468	3.5	34.6
365U_SAT#Satellite/Satellite	JAEIGT010000386.1	95.652	23	0	1	140	162	7710774	7710753	3.5	34.6
365U_SAT#Satellite/Satellite	JAEIGT010000386.1	91.304	23	2	0	1	23	2794620	2794642	3.5	33.7
365U_SAT#Satellite/Satellite	JAEIGT010000386.1	86.667	30	3	1	184	213	5317152	5317180	3.5	33.7
365U_SAT#Satellite/Satellite	JAEIGT010000384.1	88.462	26	3	0	172	197	5793942	5793967	3.5	34.6
365U_SAT#Satellite/Satellite	JAEIGT010000384.1	83.871	31	5	0	184	214	18947201	18947171	3.5	34.6
365U_SAT#Satellite/Satellite	JAEIGT010000384.1	88.462	26	3	0	174	199	19705360	19705335	3.5	34.6
365U_SAT#Satellite/Satellite	JAEIGT010000384.1	91.304	23	2	0	64	86	3198442	3198420	3.5	33.7
365U_SAT#Satellite/Satellite	JAEIGT010000384.1	85.714	28	4	0	333	360	14342313	14342286	3.5	33.7
365U_SAT#Satellite/Satellite	JAEIGT010000384.1	85.714	28	4	0	230	257	17329931	17329958	3.5	33.7
365U_SAT#Satellite/Satellite	JAEIGT010000384.1	91.304	23	2	0	295	317	19250418	19250396	3.5	33.7
365U_SAT#Satellite/Satellite	JAEIGT010000022.1	95.238	21	1	0	230	250	13821329	13821309	3.5	34.6
365U_SAT#Satellite/Satellite	JAEIGT010000022.1	86.667	30	2	1	45	74	24218985	24219012	3.5	34.6
365U_SAT#Satellite/Satellite	JAEIGT010000022.1	82.857	35	5	1	175	208	10095247	10095213	3.5	33.7
365U_SAT#Satellite/Satellite	JAEIGT010000022.1	100.000	18	0	0	345	362	11000411	11000428	3.5	33.7
365U_SAT#Satellite/Satellite	JAEIGT010000022.1	82.857	35	5	1	218	252	12712724	12712757	3.5	33.7
365U_SAT#Satellite/Satellite	JAEIGT010000022.1	91.304	23	2	0	244	266	13275720	13275742	3.5	33.7
365U_SAT#Satellite/Satellite	JAEIGT010000022.1	85.714	28	4	0	200	227	13418285	13418258	3.5	33.7
365U_SAT#Satellite/Satellite	JAEIGT010000022.1	86.207	29	1	1	175	200	17534347	17534319	3.5	33.7
365U_SAT#Satellite/Satellite	JAEIGT010000022.1	100.000	18	0	0	184	201	19690462	19690479	3.5	33.7
365U_SAT#Satellite/Satellite	JAEIGT010000185.1	88.462	26	3	0	53	78	365708	365733	3.5	34.6
365U_SAT#Satellite/Satellite	JAEIGT010000185.1	88.462	26	3	0	53	78	1912687	1912662	3.5	34.6
365U_SAT#Satellite/Satellite	JAEIGT010000185.1	83.871	31	5	0	332	362	12409513	12409483	3.5	34.6
365U_SAT#Satellite/Satellite	JAEIGT010000185.1	91.304	23	2	0	170	192	10053317	10053339	3.5	33.7
365U_SAT#Satellite/Satellite	JAEIGT010000185.1	85.714	28	4	0	333	360	10848741	10848768	3.5	33.7
365U_SAT#Satellite/Satellite	JAEIGT010000185.1	91.304	23	2	0	176	198	13512468	13512490	3.5	33.7
365U_SAT#Satellite/Satellite	JAEIGT010000185.1	91.304	23	2	0	191	213	15017994	15017972	3.5	33.7
365U_SAT#Satellite/Satellite	JAEIGT010000185.1	91.304	23	2	0	292	314	20260045	20260023	3.5	33.7
365U_SAT#Satellite/Satellite	JAEIGT010000147.1	95.238	21	1	0	179	199	404466	404446	3.5	34.6
365U_SAT#Satellite/Satellite	JAEIGT010000388.1	91.304	23	2	0	334	356	949019	949041	3.5	33.7
365U_SAT#Satellite/Satellite	JAEIGT010000274.1	91.304	23	2	0	175	197	133813	133835	3.5	33.7

### Sheet: Ananasse
Query	Subject	percent identity	alignment lenght	number of mismatch	number of gap	query start	query end	subject start	subject end	E.value	bit score
365U_SAT#Satellite/Satellite	JAECYH010000773.1	96.429	28	0	1	177	204	9798381	9798355	0.008	43.7
365U_SAT#Satellite/Satellite	JAECYH010000773.1	89.286	28	3	0	175	202	5888375	5888402	0.33	38.3
365U_SAT#Satellite/Satellite	JAECYH010000773.1	92.000	25	2	0	338	362	9769396	9769420	0.33	37.4
365U_SAT#Satellite/Satellite	JAECYH010000773.1	79.545	44	4	2	63	103	3345352	3345311	1.2	35.6
365U_SAT#Satellite/Satellite	JAECYH010000773.1	92.308	26	1	1	178	202	5984693	5984668	1.2	35.6
365U_SAT#Satellite/Satellite	JAECYH010000773.1	95.238	21	1	0	342	362	5379853	5379873	4.0	34.6
365U_SAT#Satellite/Satellite	JAECYH010000773.1	88.462	26	3	0	335	360	8606880	8606905	4.0	34.6
365U_SAT#Satellite/Satellite	JAECYH010000773.1	83.784	37	4	2	168	203	4130126	4130091	4.0	33.7
365U_SAT#Satellite/Satellite	JAECYH010000773.1	91.304	23	2	0	338	360	4607528	4607506	4.0	33.7
365U_SAT#Satellite/Satellite	JAECYH010000773.1	91.304	23	2	0	338	360	8310423	8310445	4.0	33.7
365U_SAT#Satellite/Satellite	JAECYH010000957.1	92.857	28	2	0	335	362	15135505	15135532	0.008	42.8
365U_SAT#Satellite/Satellite	JAECYH010000957.1	92.000	25	2	0	338	362	6235885	6235861	0.33	37.4
365U_SAT#Satellite/Satellite	JAECYH010000957.1	87.500	32	3	1	331	362	9306259	9306229	0.33	37.4
365U_SAT#Satellite/Satellite	JAECYH010000957.1	100.000	20	0	0	342	361	12157351	12157332	0.33	37.4
365U_SAT#Satellite/Satellite	JAECYH010000957.1	95.238	21	1	0	184	204	12110826	12110806	4.0	34.6
365U_SAT#Satellite/Satellite	JAECYH010000957.1	83.871	31	5	0	166	196	15751100	15751070	4.0	34.6
365U_SAT#Satellite/Satellite	JAECYH010000957.1	85.714	28	4	0	62	89	967988	968015	4.0	33.7
365U_SAT#Satellite/Satellite	JAECYH010000957.1	100.000	18	0	0	78	95	1949082	1949065	4.0	33.7
365U_SAT#Satellite/Satellite	JAECYH010000957.1	91.304	23	2	0	340	362	5733445	5733423	4.0	33.7
365U_SAT#Satellite/Satellite	JAECYH010000957.1	91.304	23	2	0	340	362	12526579	12526601	4.0	33.7
365U_SAT#Satellite/Satellite	JAECYH010000957.1	86.667	30	3	1	56	85	14889162	14889190	4.0	33.7
365U_SAT#Satellite/Satellite	JAECYH010000957.1	91.304	23	2	0	340	362	17696360	17696338	4.0	33.7
365U_SAT#Satellite/Satellite	JAECYH010000176.1	90.323	31	1	1	334	362	959522	959492	0.027	41.0
365U_SAT#Satellite/Satellite	JAECYH010000176.1	91.667	24	2	0	339	362	1466183	1466206	1.2	35.6
365U_SAT#Satellite/Satellite	JAECYH010000176.1	83.871	31	5	0	94	124	246190	246220	4.0	34.6
365U_SAT#Satellite/Satellite	JAECYH010000176.1	78.431	51	6	3	61	109	4050651	4050604	4.0	34.6
365U_SAT#Satellite/Satellite	JAECYH010000958.1	92.308	26	2	0	58	83	28828	28803	0.095	39.2
365U_SAT#Satellite/Satellite	JAECYH010000958.1	100.000	20	0	0	58	77	2286150	2286131	0.33	37.4
365U_SAT#Satellite/Satellite	JAECYH010000958.1	86.207	29	4	0	332	360	2333697	2333669	1.2	35.6
365U_SAT#Satellite/Satellite	JAECYH010000958.1	91.304	23	2	0	340	362	3502142	3502120	4.0	33.7
365U_SAT#Satellite/Satellite	JAECYH010000472.1	87.097	31	4	0	298	328	706056	706086	0.095	39.2
365U_SAT#Satellite/Satellite	JAECYH010000472.1	83.871	31	5	0	332	362	2071426	2071396	4.0	34.6
365U_SAT#Satellite/Satellite	JAECYH010000948.1	95.652	23	1	0	340	362	71546	71524	0.33	38.3
365U_SAT#Satellite/Satellite	JAECYH010000812.1	95.652	23	1	0	336	358	1509965	1509987	0.33	38.3
365U_SAT#Satellite/Satellite	JAECYH010000812.1	80.556	36	7	0	184	219	413949	413984	4.0	34.6
365U_SAT#Satellite/Satellite	JAECYH010000812.1	91.304	23	2	0	340	362	297845	297867	4.0	33.7
365U_SAT#Satellite/Satellite	JAECYH010000503.1	83.784	37	4	1	169	203	744225	744189	0.33	38.3
365U_SAT#Satellite/Satellite	JAECYH010000929.1	100.000	20	0	0	232	251	379767	379786	0.33	37.4
365U_SAT#Satellite/Satellite	JAECYH010000716.1	89.655	29	1	1	173	201	136815	136841	0.33	37.4
365U_SAT#Satellite/Satellite	JAECYH010000936.1	95.455	22	1	0	341	362	988668	988647	1.2	36.5
365U_SAT#Satellite/Satellite	JAECYH010000936.1	85.294	34	4	1	54	86	8151267	8151300	1.2	36.5
365U_SAT#Satellite/Satellite	JAECYH010000936.1	100.000	19	0	0	64	82	10813110	10813092	1.2	35.6
365U_SAT#Satellite/Satellite	JAECYH010000936.1	89.286	28	2	1	65	91	2224835	2224808	4.0	34.6
365U_SAT#Satellite/Satellite	JAECYH010000936.1	77.778	45	9	1	167	210	3064354	3064398	4.0	33.7
365U_SAT#Satellite/Satellite	JAECYH010000610.1	81.081	37	7	0	168	204	2771822	2771858	1.2	36.5
365U_SAT#Satellite/Satellite	JAECYH010000610.1	95.238	21	1	0	63	83	234382	234402	4.0	34.6
365U_SAT#Satellite/Satellite	JAECYH010000610.1	95.238	21	1	0	71	91	1896937	1896917	4.0	34.6
365U_SAT#Satellite/Satellite	JAECYH010000610.1	85.714	28	4	0	219	246	1761212	1761239	4.0	33.7
365U_SAT#Satellite/Satellite	JAECYH010000533.1	90.323	31	1	2	334	362	105964	105934	1.2	36.5
365U_SAT#Satellite/Satellite	JAECYH010000972.1	100.000	19	0	0	342	360	945452	945470	1.2	35.6
365U_SAT#Satellite/Satellite	JAECYH010000972.1	85.714	28	4	0	332	359	1615737	1615764	4.0	33.7
365U_SAT#Satellite/Satellite	JAECYH010000954.1	89.286	28	1	1	296	323	1421074	1421099	1.2	35.6
365U_SAT#Satellite/Satellite	JAECYH010000954.1	95.238	21	1	0	230	250	4793249	4793229	4.0	34.6
365U_SAT#Satellite/Satellite	JAECYH010000954.1	95.238	21	1	0	338	358	9722951	9722931	4.0	34.6
365U_SAT#Satellite/Satellite	JAECYH010000954.1	91.304	23	2	0	244	266	6382029	6382007	4.0	33.7
365U_SAT#Satellite/Satellite	JAECYH010000954.1	91.304	23	2	0	185	207	6383623	6383645	4.0	33.7
365U_SAT#Satellite/Satellite	JAECYH010000954.1	91.304	23	2	0	181	203	11759542	11759520	4.0	33.7
365U_SAT#Satellite/Satellite	JAECYH010000950.1	87.097	31	3	1	332	362	39718	39747	1.2	35.6
365U_SAT#Satellite/Satellite	JAECYH010000604.1	100.000	19	0	0	344	362	789286	789304	1.2	35.6
365U_SAT#Satellite/Satellite	JAECYH010000604.1	85.714	35	3	2	329	362	116904	116871	4.0	34.6
365U_SAT#Satellite/Satellite	JAECYH010000447.1	86.207	29	4	0	296	324	855901	855929	1.2	35.6
365U_SAT#Satellite/Satellite	JAECYH010000447.1	91.304	23	2	0	180	202	2276364	2276342	4.0	33.7
365U_SAT#Satellite/Satellite	JAECYH010000447.1	86.667	30	3	1	53	81	3994812	3994783	4.0	33.7
365U_SAT#Satellite/Satellite	JAECYH010000447.1	86.207	29	1	1	334	359	9310522	9310550	4.0	33.7
365U_SAT#Satellite/Satellite	JAECYH010000394.1	100.000	19	0	0	290	308	1528942	1528960	1.2	35.6
365U_SAT#Satellite/Satellite	JAECYH010000150.1	91.667	24	2	0	337	360	8121	8144	1.2	35.6
365U_SAT#Satellite/Satellite	JAECYH010000935.1	95.238	21	1	0	296	316	20189	20209	4.0	34.6
365U_SAT#Satellite/Satellite	JAECYH010000921.1	95.238	21	1	0	64	84	16379	16399	4.0	34.6
365U_SAT#Satellite/Satellite	JAECYH010000866.1	95.238	21	1	0	64	84	6058	6038	4.0	34.6
365U_SAT#Satellite/Satellite	JAECYH010000866.1	95.238	21	1	0	64	84	16522	16542	4.0	34.6
365U_SAT#Satellite/Satellite	JAECYH010000711.1	95.238	21	1	0	64	84	385679	385699	4.0	34.6
365U_SAT#Satellite/Satellite	JAECYH010000705.1	88.462	26	3	0	176	201	66925	66900	4.0	34.6
365U_SAT#Satellite/Satellite	JAECYH010000645.1	95.238	21	1	0	64	84	298865	298885	4.0	34.6
365U_SAT#Satellite/Satellite	JAECYH010000645.1	95.238	21	1	0	64	84	306353	306373	4.0	34.6
365U_SAT#Satellite/Satellite	JAECYH010000616.1	95.238	21	1	0	64	84	36622	36602	4.0	34.6
365U_SAT#Satellite/Satellite	JAECYH010000616.1	95.238	21	1	0	64	84	46901	46881	4.0	34.6
365U_SAT#Satellite/Satellite	JAECYH010000616.1	95.238	21	1	0	64	84	55110	55090	4.0	34.6
365U_SAT#Satellite/Satellite	JAECYH010000336.1	88.462	26	3	0	335	360	74518	74493	4.0	34.6
365U_SAT#Satellite/Satellite	JAECYH010000238.1	83.871	31	5	0	332	362	743141	743171	4.0	34.6
365U_SAT#Satellite/Satellite	JAECYH010000157.1	89.286	28	2	1	175	201	89555	89528	4.0	34.6
365U_SAT#Satellite/Satellite	JAECYH010000956.1	91.304	23	2	0	181	203	677338	677360	4.0	33.7
365U_SAT#Satellite/Satellite	JAECYH010000091.1	81.081	37	5	1	100	136	416091	416125	4.0	33.7
365U_SAT#Satellite/Satellite	JAECYH010000592.1	91.304	23	2	0	58	80	873421	873399	4.0	33.7
365U_SAT#Satellite/Satellite	JAECYH010000592.1	100.000	18	0	0	324	341	6063758	6063741	4.0	33.7
365U_SAT#Satellite/Satellite	JAECYH010000538.1	83.871	31	1	1	175	201	282400	282370	4.0	33.7
365U_SAT#Satellite/Satellite	JAECYH010000538.1	83.871	31	1	1	175	201	286481	286451	4.0	33.7
365U_SAT#Satellite/Satellite	JAECYH010000028.1	85.714	28	4	0	111	138	63325	63298	4.0	33.7

### Sheet: erecta
Query	Subject	percent identity	alignment lenght	number of mismatch	number of gap	query start	query end	subject start	subject end	E.value	bit score
365U_SAT#Satellite/Satellite	JAEIGZ010000026.1	95.652	23	1	0	56	78	9734939	9734917	0.26	38.3
365U_SAT#Satellite/Satellite	JAEIGZ010000026.1	91.667	24	2	0	336	359	474309	474332	0.90	35.6
365U_SAT#Satellite/Satellite	JAEIGZ010000026.1	91.667	24	2	0	197	220	3658270	3658247	0.90	35.6
365U_SAT#Satellite/Satellite	JAEIGZ010000026.1	91.667	24	2	0	55	78	9660772	9660749	0.90	35.6
365U_SAT#Satellite/Satellite	JAEIGZ010000026.1	85.714	28	4	0	302	329	1098722	1098749	3.1	33.7
365U_SAT#Satellite/Satellite	JAEIGZ010000026.1	91.304	23	2	0	174	196	2499397	2499419	3.1	33.7
365U_SAT#Satellite/Satellite	JAEIGZ010000026.1	92.000	25	1	1	183	206	8865747	8865723	3.1	33.7
365U_SAT#Satellite/Satellite	JAEIGZ010000026.1	81.818	33	6	0	172	204	15594194	15594162	3.1	33.7
365U_SAT#Satellite/Satellite	JAEIGZ010000497.1	82.051	39	5	1	100	138	8078051	8078087	0.26	37.4
365U_SAT#Satellite/Satellite	JAEIGZ010000497.1	88.889	27	3	0	215	241	19792311	19792337	0.90	36.5
365U_SAT#Satellite/Satellite	JAEIGZ010000497.1	75.439	57	10	2	160	212	6672396	6672340	0.90	35.6
365U_SAT#Satellite/Satellite	JAEIGZ010000497.1	95.238	21	1	0	230	250	12173856	12173876	3.1	34.6
365U_SAT#Satellite/Satellite	JAEIGZ010000497.1	95.238	21	1	0	342	362	16136998	16136978	3.1	34.6
365U_SAT#Satellite/Satellite	JAEIGZ010000497.1	95.238	21	1	0	185	205	28263904	28263924	3.1	34.6
365U_SAT#Satellite/Satellite	JAEIGZ010000497.1	89.286	28	2	1	185	212	28679355	28679329	3.1	34.6
365U_SAT#Satellite/Satellite	JAEIGZ010000497.1	100.000	18	0	0	236	253	1332807	1332824	3.1	33.7
365U_SAT#Satellite/Satellite	JAEIGZ010000497.1	81.818	33	6	0	169	201	10475121	10475089	3.1	33.7
365U_SAT#Satellite/Satellite	JAEIGZ010000497.1	91.304	23	2	0	244	266	12730047	12730025	3.1	33.7
365U_SAT#Satellite/Satellite	JAEIGZ010000497.1	82.857	35	5	1	218	252	13294158	13294125	3.1	33.7
365U_SAT#Satellite/Satellite	JAEIGZ010000497.1	100.000	18	0	0	345	362	14713505	14713488	3.1	33.7
365U_SAT#Satellite/Satellite	JAEIGZ010000492.1	86.111	36	2	2	324	358	15668476	15668509	0.26	37.4
365U_SAT#Satellite/Satellite	JAEIGZ010000492.1	95.455	22	1	0	284	305	6229675	6229696	0.90	36.5
365U_SAT#Satellite/Satellite	JAEIGZ010000492.1	89.286	28	1	1	189	214	9518123	9518096	0.90	35.6
365U_SAT#Satellite/Satellite	JAEIGZ010000492.1	95.238	21	1	0	341	361	1308412	1308392	3.1	34.6
365U_SAT#Satellite/Satellite	JAEIGZ010000492.1	88.889	27	0	1	336	362	9495083	9495106	3.1	34.6
365U_SAT#Satellite/Satellite	JAEIGZ010000492.1	95.238	21	1	0	304	324	12190993	12191013	3.1	34.6
365U_SAT#Satellite/Satellite	JAEIGZ010000492.1	91.304	23	2	0	338	360	12169117	12169139	3.1	33.7
365U_SAT#Satellite/Satellite	JAEIGZ010000492.1	91.304	23	2	0	170	192	12613162	12613184	3.1	33.7
365U_SAT#Satellite/Satellite	JAEIGZ010000499.1	95.455	22	1	0	341	362	622001	622022	0.90	36.5
365U_SAT#Satellite/Satellite	JAEIGZ010000499.1	100.000	19	0	0	66	84	584042	584060	0.90	35.6
365U_SAT#Satellite/Satellite	JAEIGZ010000432.1	82.353	34	0	1	178	205	1931917	1931884	0.90	36.5
365U_SAT#Satellite/Satellite	JAEIGZ010000432.1	91.667	24	2	0	333	356	7146405	7146428	0.90	35.6
365U_SAT#Satellite/Satellite	JAEIGZ010000432.1	88.462	26	3	0	332	357	1207089	1207064	3.1	34.6
365U_SAT#Satellite/Satellite	JAEIGZ010000432.1	95.652	23	0	1	140	162	8819593	8819614	3.1	34.6
365U_SAT#Satellite/Satellite	JAEIGZ010000224.1	95.833	24	0	1	340	362	2400722	2400745	0.90	36.5
365U_SAT#Satellite/Satellite	JAEIGZ010000224.1	85.714	35	3	2	178	212	879704	879672	3.1	34.6
365U_SAT#Satellite/Satellite	JAEIGZ010000224.1	92.000	25	1	1	334	358	2817502	2817525	3.1	33.7
365U_SAT#Satellite/Satellite	JAEIGZ010000074.1	91.667	24	2	0	339	362	152001	151978	0.90	35.6
365U_SAT#Satellite/Satellite	JAEIGZ010000407.1	95.238	21	1	0	342	362	11607221	11607241	3.1	34.6
365U_SAT#Satellite/Satellite	JAEIGZ010000407.1	95.238	21	1	0	28	48	13572351	13572331	3.1	34.6
365U_SAT#Satellite/Satellite	JAEIGZ010000407.1	91.304	23	2	0	340	362	14413615	14413593	3.1	33.7
365U_SAT#Satellite/Satellite	JAEIGZ010000011.1	95.238	21	1	0	58	78	1890619	1890599	3.1	34.6
365U_SAT#Satellite/Satellite	JAEIGZ010000011.1	91.304	23	2	0	177	199	179180	179158	3.1	33.7
365U_SAT#Satellite/Satellite	JAEIGZ010000450.1	91.304	23	2	0	292	314	1562895	1562917	3.1	33.7
365U_SAT#Satellite/Satellite	JAEIGZ010000112.1	100.000	18	0	0	342	359	4198501	4198518	3.1	33.7

### Sheet: pseudoobscura
Query	Subject	percent identity	alignment lenght	number of mismatch	number of gap	query start	query end	subject start	subject end	E.value	bit score
365U_SAT#Satellite/Satellite	JAEIGW010000771.1	90.000	30	2	1	333	362	2465557	2465585	0.28	38.3
365U_SAT#Satellite/Satellite	JAEIGW010000771.1	91.304	23	2	0	191	213	3068690	3068712	3.5	33.7
365U_SAT#Satellite/Satellite	JAEIGW010000771.1	100.000	18	0	0	338	355	3612482	3612499	3.5	33.7
365U_SAT#Satellite/Satellite	JAEIGW010000769.1	95.652	23	1	0	339	361	1571786	1571808	0.28	38.3
365U_SAT#Satellite/Satellite	JAEIGW010000769.1	88.889	27	3	0	336	362	1323847	1323873	0.99	36.5
365U_SAT#Satellite/Satellite	JAEIGW010000769.1	88.462	26	3	0	180	205	4631851	4631876	3.5	34.6
365U_SAT#Satellite/Satellite	JAEIGW010000769.1	100.000	18	0	0	63	80	1838890	1838873	3.5	33.7
365U_SAT#Satellite/Satellite	JAEIGW010000096.1	86.486	37	3	2	176	210	8302295	8302331	0.28	38.3
365U_SAT#Satellite/Satellite	JAEIGW010000096.1	85.294	34	4	1	329	362	3211000	3210968	0.99	36.5
365U_SAT#Satellite/Satellite	JAEIGW010000096.1	91.667	24	2	0	285	308	1554754	1554777	0.99	35.6
365U_SAT#Satellite/Satellite	JAEIGW010000096.1	91.667	24	2	0	339	362	1640661	1640638	0.99	35.6
365U_SAT#Satellite/Satellite	JAEIGW010000096.1	86.207	29	4	0	334	362	6455400	6455372	0.99	35.6
365U_SAT#Satellite/Satellite	JAEIGW010000096.1	95.238	21	1	0	63	83	3253223	3253203	3.5	34.6
365U_SAT#Satellite/Satellite	JAEIGW010000096.1	85.714	28	4	0	60	87	2481914	2481941	3.5	33.7
365U_SAT#Satellite/Satellite	JAEIGW010000096.1	91.304	23	2	0	340	362	5520756	5520734	3.5	33.7
365U_SAT#Satellite/Satellite	JAEIGW010000096.1	100.000	18	0	0	344	361	7498176	7498193	3.5	33.7
365U_SAT#Satellite/Satellite	JAEIGW010000778.1	86.667	30	4	0	55	84	8686141	8686112	0.28	37.4
365U_SAT#Satellite/Satellite	JAEIGW010000778.1	100.000	20	0	0	343	362	10552430	10552411	0.28	37.4
365U_SAT#Satellite/Satellite	JAEIGW010000778.1	76.596	47	11	0	64	110	12598459	12598505	0.99	36.5
365U_SAT#Satellite/Satellite	JAEIGW010000778.1	91.667	24	2	0	227	250	8987075	8987098	0.99	35.6
365U_SAT#Satellite/Satellite	JAEIGW010000778.1	91.667	24	2	0	180	203	12702036	12702013	0.99	35.6
365U_SAT#Satellite/Satellite	JAEIGW010000778.1	88.462	26	3	0	224	249	7889782	7889807	3.5	34.6
365U_SAT#Satellite/Satellite	JAEIGW010000778.1	88.462	26	3	0	177	202	10560176	10560201	3.5	34.6
365U_SAT#Satellite/Satellite	JAEIGW010000778.1	95.238	21	1	0	230	250	15154882	15154902	3.5	34.6
365U_SAT#Satellite/Satellite	JAEIGW010000778.1	91.304	23	2	0	340	362	3081315	3081337	3.5	33.7
365U_SAT#Satellite/Satellite	JAEIGW010000778.1	91.304	23	2	0	340	362	3081331	3081353	3.5	33.7
365U_SAT#Satellite/Satellite	JAEIGW010000778.1	91.304	23	2	0	340	362	3081347	3081369	3.5	33.7
365U_SAT#Satellite/Satellite	JAEIGW010000778.1	91.304	23	2	0	340	362	3081363	3081385	3.5	33.7
365U_SAT#Satellite/Satellite	JAEIGW010000778.1	91.304	23	2	0	340	362	3081379	3081401	3.5	33.7
365U_SAT#Satellite/Satellite	JAEIGW010000778.1	91.304	23	2	0	340	362	3140298	3140276	3.5	33.7
365U_SAT#Satellite/Satellite	JAEIGW010000767.1	84.375	32	5	0	191	222	1073996	1073965	0.99	36.5
365U_SAT#Satellite/Satellite	JAEIGW010000767.1	91.667	24	2	0	292	315	1841649	1841626	0.99	35.6
365U_SAT#Satellite/Satellite	JAEIGW010000767.1	85.714	28	4	0	333	360	2348685	2348712	3.5	33.7
365U_SAT#Satellite/Satellite	JAEIGW010000767.1	92.000	25	1	1	339	362	3563631	3563655	3.5	33.7
365U_SAT#Satellite/Satellite	JAEIGW010000575.1	95.455	22	1	0	181	202	1028794	1028773	0.99	36.5
365U_SAT#Satellite/Satellite	JAEIGW010000575.1	91.304	23	2	0	293	315	1362433	1362455	3.5	33.7
365U_SAT#Satellite/Satellite	JAEIGW010000575.1	91.304	23	2	0	173	195	2028482	2028460	3.5	33.7
365U_SAT#Satellite/Satellite	JAEIGW010000165.1	88.889	27	3	0	59	85	980349	980323	0.99	36.5
365U_SAT#Satellite/Satellite	JAEIGW010000152.1	88.889	27	3	0	178	204	2717251	2717225	0.99	36.5
365U_SAT#Satellite/Satellite	JAEIGW010000152.1	88.889	27	3	0	58	84	7672480	7672506	0.99	36.5
365U_SAT#Satellite/Satellite	JAEIGW010000152.1	89.286	28	2	1	175	202	1210680	1210654	3.5	34.6
365U_SAT#Satellite/Satellite	JAEIGW010000152.1	91.304	23	2	0	340	362	4132761	4132739	3.5	33.7
365U_SAT#Satellite/Satellite	JAEIGW010000655.1	92.308	26	1	1	58	83	129970	129946	0.99	35.6
365U_SAT#Satellite/Satellite	JAEIGW010000655.1	88.462	26	3	0	177	202	1220822	1220847	3.5	34.6
365U_SAT#Satellite/Satellite	JAEIGW010000493.1	100.000	19	0	0	344	362	7915792	7915810	0.99	35.6
365U_SAT#Satellite/Satellite	JAEIGW010000493.1	85.294	34	2	2	47	77	10305476	10305443	3.5	33.7
365U_SAT#Satellite/Satellite	JAEIGW010000255.1	91.667	24	2	0	53	76	526203	526226	0.99	35.6
365U_SAT#Satellite/Satellite	JAEIGW010000779.1	88.462	26	3	0	192	217	163785	163760	3.5	34.6
365U_SAT#Satellite/Satellite	JAEIGW010000779.1	82.857	35	5	1	184	218	1530167	1530200	3.5	33.7
365U_SAT#Satellite/Satellite	JAEIGW010000774.1	95.238	21	1	0	58	78	3330141	3330161	3.5	34.6
365U_SAT#Satellite/Satellite	JAEIGW010000774.1	88.462	26	3	0	191	216	3365279	3365254	3.5	34.6
365U_SAT#Satellite/Satellite	JAEIGW010000774.1	95.238	21	1	0	342	362	4750315	4750295	3.5	34.6
365U_SAT#Satellite/Satellite	JAEIGW010000774.1	91.304	23	2	0	181	203	394137	394159	3.5	33.7
365U_SAT#Satellite/Satellite	JAEIGW010000774.1	91.304	23	2	0	338	360	4132514	4132536	3.5	33.7
365U_SAT#Satellite/Satellite	JAEIGW010000766.1	95.238	21	1	0	339	359	558929	558949	3.5	34.6
365U_SAT#Satellite/Satellite	JAEIGW010000751.1	95.238	21	1	0	182	202	14489	14509	3.5	34.6
365U_SAT#Satellite/Satellite	JAEIGW010000006.1	84.848	33	4	1	115	146	583956	583988	3.5	34.6
365U_SAT#Satellite/Satellite	JAEIGW010000006.1	100.000	18	0	0	293	310	637660	637677	3.5	33.7
365U_SAT#Satellite/Satellite	JAEIGW010000006.1	91.304	23	2	0	340	362	719139	719117	3.5	33.7
365U_SAT#Satellite/Satellite	JAEIGW010000006.1	76.364	55	7	3	202	255	1267310	1267261	3.5	33.7
365U_SAT#Satellite/Satellite	JAEIGW010000775.1	91.304	23	2	0	339	361	465262	465240	3.5	33.7
365U_SAT#Satellite/Satellite	JAEIGW010000775.1	91.304	23	2	0	340	362	465474	465452	3.5	33.7
365U_SAT#Satellite/Satellite	JAEIGW010000765.1	91.304	23	2	0	340	362	801635	801657	3.5	33.7
365U_SAT#Satellite/Satellite	JAEIGW010000638.1	100.000	18	0	0	232	249	1042368	1042385	3.5	33.7
365U_SAT#Satellite/Satellite	JAEIGW010000218.1	91.304	23	2	0	340	362	104770	104792	3.5	33.7

### Sheet: virilis
Query	Subject	percent identity	alignment lenght	number of mismatch	number of gap	query start	query end	subject start	subject end	E.value	bit score
365U_SAT#Satellite/Satellite	JAECYC010000418.1	86.842	38	4	1	167	203	7214634	7214597	0.008	43.7
365U_SAT#Satellite/Satellite	JAECYC010000418.1	85.714	35	5	0	328	362	7061456	7061490	0.026	41.9
365U_SAT#Satellite/Satellite	JAECYC010000418.1	87.500	32	3	1	54	84	5056608	5056577	0.32	37.4
365U_SAT#Satellite/Satellite	JAECYC010000418.1	92.000	25	2	0	338	362	14405615	14405639	0.32	37.4
365U_SAT#Satellite/Satellite	JAECYC010000418.1	91.667	24	2	0	339	362	2434166	2434189	1.1	35.6
365U_SAT#Satellite/Satellite	JAECYC010000418.1	91.667	24	2	0	339	362	2435694	2435671	1.1	35.6
365U_SAT#Satellite/Satellite	JAECYC010000418.1	91.667	24	2	0	339	362	2437460	2437437	1.1	35.6
365U_SAT#Satellite/Satellite	JAECYC010000418.1	91.667	24	2	0	339	362	2454853	2454876	1.1	35.6
365U_SAT#Satellite/Satellite	JAECYC010000418.1	91.667	24	2	0	339	362	3916499	3916522	1.1	35.6
365U_SAT#Satellite/Satellite	JAECYC010000418.1	100.000	19	0	0	215	233	12398358	12398340	1.1	35.6
365U_SAT#Satellite/Satellite	JAECYC010000418.1	84.375	32	1	1	335	362	13993329	13993360	1.1	35.6
365U_SAT#Satellite/Satellite	JAECYC010000418.1	83.871	31	5	0	332	362	3790031	3790061	3.9	34.6
365U_SAT#Satellite/Satellite	JAECYC010000418.1	83.871	31	5	0	332	362	5937925	5937895	3.9	34.6
365U_SAT#Satellite/Satellite	JAECYC010000418.1	95.238	21	1	0	292	312	5965839	5965819	3.9	34.6
365U_SAT#Satellite/Satellite	JAECYC010000418.1	91.304	23	2	0	340	362	8071222	8071200	3.9	33.7
365U_SAT#Satellite/Satellite	JAECYC010000418.1	91.304	23	2	0	1	23	9749163	9749141	3.9	33.7
365U_SAT#Satellite/Satellite	JAECYC010000418.1	82.857	35	5	1	174	207	11766592	11766558	3.9	33.7
365U_SAT#Satellite/Satellite	JAECYC010000418.1	91.304	23	2	0	340	362	14271073	14271051	3.9	33.7
365U_SAT#Satellite/Satellite	JAECYC010000418.1	91.304	23	2	0	232	254	15519382	15519360	3.9	33.7
365U_SAT#Satellite/Satellite	JAECYC010000417.1	95.833	24	1	0	318	341	10877490	10877467	0.092	40.1
365U_SAT#Satellite/Satellite	JAECYC010000417.1	95.652	23	1	0	181	203	5713438	5713416	0.32	38.3
365U_SAT#Satellite/Satellite	JAECYC010000417.1	95.652	23	1	0	340	362	14401684	14401662	0.32	38.3
365U_SAT#Satellite/Satellite	JAECYC010000417.1	95.652	23	1	0	234	256	15536822	15536800	0.32	38.3
365U_SAT#Satellite/Satellite	JAECYC010000417.1	100.000	20	0	0	342	361	9239162	9239181	0.32	37.4
365U_SAT#Satellite/Satellite	JAECYC010000417.1	87.500	32	3	1	171	202	13621004	13621034	0.32	37.4
365U_SAT#Satellite/Satellite	JAECYC010000417.1	92.000	25	2	0	219	243	16385187	16385163	0.32	37.4
365U_SAT#Satellite/Satellite	JAECYC010000417.1	86.667	30	4	0	195	224	20766366	20766395	0.32	37.4
365U_SAT#Satellite/Satellite	JAECYC010000417.1	92.593	27	1	1	333	358	21527779	21527753	0.32	37.4
365U_SAT#Satellite/Satellite	JAECYC010000417.1	100.000	20	0	0	343	362	24043979	24043960	0.32	37.4
365U_SAT#Satellite/Satellite	JAECYC010000417.1	95.455	22	1	0	341	362	21953517	21953538	1.1	36.5
365U_SAT#Satellite/Satellite	JAECYC010000417.1	100.000	19	0	0	344	362	7345546	7345564	1.1	35.6
365U_SAT#Satellite/Satellite	JAECYC010000417.1	84.848	33	4	1	272	304	1823432	1823463	3.9	34.6
365U_SAT#Satellite/Satellite	JAECYC010000417.1	84.848	33	4	1	82	113	5984200	5984168	3.9	34.6
365U_SAT#Satellite/Satellite	JAECYC010000417.1	95.652	23	0	1	229	251	6828484	6828505	3.9	34.6
365U_SAT#Satellite/Satellite	JAECYC010000417.1	88.462	26	3	0	217	242	10199073	10199048	3.9	34.6
365U_SAT#Satellite/Satellite	JAECYC010000417.1	88.462	26	3	0	180	205	12063265	12063290	3.9	34.6
365U_SAT#Satellite/Satellite	JAECYC010000417.1	80.556	36	7	0	185	220	16321728	16321693	3.9	34.6
365U_SAT#Satellite/Satellite	JAECYC010000417.1	95.238	21	1	0	230	250	17448791	17448771	3.9	34.6
365U_SAT#Satellite/Satellite	JAECYC010000417.1	95.238	21	1	0	340	360	24134506	24134486	3.9	34.6
365U_SAT#Satellite/Satellite	JAECYC010000417.1	91.304	23	2	0	295	317	6568737	6568759	3.9	33.7
365U_SAT#Satellite/Satellite	JAECYC010000417.1	100.000	18	0	0	76	93	10065628	10065645	3.9	33.7
365U_SAT#Satellite/Satellite	JAECYC010000417.1	83.784	37	4	2	43	78	14678873	14678838	3.9	33.7
365U_SAT#Satellite/Satellite	JAECYC010000417.1	85.714	28	4	0	335	362	23815768	23815741	3.9	33.7
365U_SAT#Satellite/Satellite	JAECYC010000417.1	78.571	42	7	1	173	212	25247912	25247953	3.9	33.7
365U_SAT#Satellite/Satellite	JAECYC010000417.1	100.000	18	0	0	231	248	26151276	26151259	3.9	33.7
365U_SAT#Satellite/Satellite	JAECYC010000149.1	87.097	31	4	0	332	362	2931136	2931166	0.092	39.2
365U_SAT#Satellite/Satellite	JAECYC010000149.1	79.592	49	6	2	28	76	9418706	9418662	0.092	39.2
365U_SAT#Satellite/Satellite	JAECYC010000149.1	92.593	27	1	1	226	251	4473835	4473861	0.32	37.4
365U_SAT#Satellite/Satellite	JAECYC010000149.1	95.455	22	1	0	341	362	3629512	3629491	1.1	36.5
365U_SAT#Satellite/Satellite	JAECYC010000149.1	83.871	31	5	0	184	214	6144935	6144905	3.9	34.6
365U_SAT#Satellite/Satellite	JAECYC010000149.1	95.238	21	1	0	298	318	8747062	8747082	3.9	34.6
365U_SAT#Satellite/Satellite	JAECYC010000149.1	92.000	25	1	1	338	362	1301345	1301368	3.9	33.7
365U_SAT#Satellite/Satellite	JAECYC010000149.1	91.304	23	2	0	56	78	7912218	7912240	3.9	33.7
365U_SAT#Satellite/Satellite	JAECYC010000149.1	91.304	23	2	0	165	187	8503804	8503826	3.9	33.7
365U_SAT#Satellite/Satellite	JAECYC010000149.1	92.000	25	1	1	337	360	9165553	9165529	3.9	33.7
365U_SAT#Satellite/Satellite	JAECYC010000419.1	88.235	34	2	2	176	208	5822718	5822750	0.32	37.4
365U_SAT#Satellite/Satellite	JAECYC010000419.1	91.667	24	2	0	301	324	7222926	7222949	1.1	35.6
365U_SAT#Satellite/Satellite	JAECYC010000419.1	100.000	18	0	0	186	203	2074782	2074765	3.9	33.7
365U_SAT#Satellite/Satellite	JAECYC010000419.1	100.000	18	0	0	299	316	3581109	3581092	3.9	33.7
365U_SAT#Satellite/Satellite	JAECYC010000290.1	87.500	32	3	1	314	345	1158705	1158675	0.32	37.4
365U_SAT#Satellite/Satellite	JAECYC010000290.1	88.462	26	3	0	335	360	366270	366245	3.9	34.6
365U_SAT#Satellite/Satellite	JAECYC010000290.1	92.000	25	1	1	339	362	323618	323594	3.9	33.7
365U_SAT#Satellite/Satellite	JAECYC010000290.1	91.304	23	2	0	340	362	895213	895235	3.9	33.7
365U_SAT#Satellite/Satellite	JAECYC010000272.1	100.000	20	0	0	329	348	3350602	3350621	0.32	37.4
365U_SAT#Satellite/Satellite	JAECYC010000272.1	81.579	38	6	1	160	197	3908431	3908467	3.9	34.6
365U_SAT#Satellite/Satellite	JAECYC010000272.1	85.714	28	4	0	145	172	4964066	4964093	3.9	33.7
365U_SAT#Satellite/Satellite	JAECYC010000272.1	92.000	25	1	1	175	199	5766737	5766760	3.9	33.7
365U_SAT#Satellite/Satellite	JAECYC010000058.1	82.927	41	5	2	179	218	197971	198010	1.1	36.5
365U_SAT#Satellite/Satellite	JAECYC010000415.1	95.455	22	1	0	285	306	4420630	4420609	1.1	36.5
365U_SAT#Satellite/Satellite	JAECYC010000415.1	81.081	37	7	0	302	338	7532191	7532155	1.1	36.5
365U_SAT#Satellite/Satellite	JAECYC010000415.1	84.375	32	5	0	184	215	12967602	12967571	1.1	36.5
365U_SAT#Satellite/Satellite	JAECYC010000415.1	88.889	27	3	0	174	200	13479608	13479582	1.1	36.5
365U_SAT#Satellite/Satellite	JAECYC010000415.1	91.667	24	2	0	334	357	1589124	1589101	1.1	35.6
365U_SAT#Satellite/Satellite	JAECYC010000415.1	86.207	29	4	0	227	255	12134619	12134591	1.1	35.6
365U_SAT#Satellite/Satellite	JAECYC010000415.1	83.871	31	5	0	332	362	610816	610846	3.9	34.6
365U_SAT#Satellite/Satellite	JAECYC010000415.1	95.238	21	1	0	298	318	890657	890677	3.9	34.6
365U_SAT#Satellite/Satellite	JAECYC010000415.1	88.462	26	3	0	183	208	6830437	6830462	3.9	34.6
365U_SAT#Satellite/Satellite	JAECYC010000415.1	91.304	23	2	0	61	83	3500276	3500298	3.9	33.7
365U_SAT#Satellite/Satellite	JAECYC010000415.1	85.714	28	4	0	56	83	3814223	3814196	3.9	33.7
365U_SAT#Satellite/Satellite	JAECYC010000036.1	83.333	36	4	1	179	214	3763077	3763110	1.1	36.5
365U_SAT#Satellite/Satellite	JAECYC010000036.1	95.238	21	1	0	341	361	5911493	5911473	3.9	34.6
365U_SAT#Satellite/Satellite	JAECYC010000137.1	87.097	31	2	1	334	362	2812140	2812170	1.1	36.5
365U_SAT#Satellite/Satellite	JAECYC010000137.1	91.667	24	2	0	339	362	5362429	5362452	1.1	35.6
365U_SAT#Satellite/Satellite	JAECYC010000137.1	88.462	26	3	0	177	202	465055	465030	3.9	34.6
365U_SAT#Satellite/Satellite	JAECYC010000137.1	95.238	21	1	0	298	318	4155377	4155357	3.9	34.6
365U_SAT#Satellite/Satellite	JAECYC010000137.1	95.238	21	1	0	289	309	8988538	8988518	3.9	34.6
365U_SAT#Satellite/Satellite	JAECYC010000137.1	91.304	23	2	0	285	307	3994361	3994383	3.9	33.7
365U_SAT#Satellite/Satellite	JAECYC010000137.1	91.304	23	2	0	287	309	10586680	10586658	3.9	33.7
365U_SAT#Satellite/Satellite	JAECYC010000424.1	87.097	31	3	1	333	362	66776	66746	1.1	35.6
365U_SAT#Satellite/Satellite	JAECYC010000421.1	83.333	36	5	1	184	218	6007685	6007720	1.1	35.6
365U_SAT#Satellite/Satellite	JAECYC010000421.1	95.238	21	1	0	63	83	922290	922270	3.9	34.6
365U_SAT#Satellite/Satellite	JAECYC010000421.1	89.286	28	2	1	327	354	2559258	2559284	3.9	34.6
365U_SAT#Satellite/Satellite	JAECYC010000421.1	95.238	21	1	0	340	360	5340763	5340783	3.9	34.6
365U_SAT#Satellite/Satellite	JAECYC010000421.1	95.238	21	1	0	283	303	5500950	5500970	3.9	34.6
365U_SAT#Satellite/Satellite	JAECYC010000421.1	95.652	23	0	1	334	355	6812771	6812749	3.9	34.6
365U_SAT#Satellite/Satellite	JAECYC010000421.1	77.083	48	10	1	167	214	7579408	7579362	3.9	34.6
365U_SAT#Satellite/Satellite	JAECYC010000420.1	87.097	31	3	1	332	361	4675007	4675037	1.1	35.6
365U_SAT#Satellite/Satellite	JAECYC010000420.1	82.353	34	6	0	185	218	4811886	4811853	1.1	35.6
365U_SAT#Satellite/Satellite	JAECYC010000420.1	83.784	37	3	2	186	221	3134911	3134877	3.9	34.6
365U_SAT#Satellite/Satellite	JAECYC010000420.1	84.848	33	4	1	58	90	7825231	7825262	3.9	34.6
365U_SAT#Satellite/Satellite	JAECYC010000420.1	100.000	18	0	0	65	82	7201919	7201902	3.9	33.7
365U_SAT#Satellite/Satellite	JAECYC010000420.1	100.000	18	0	0	183	200	8153704	8153721	3.9	33.7
365U_SAT#Satellite/Satellite	JAECYC010000420.1	100.000	18	0	0	59	76	8213738	8213721	3.9	33.7
365U_SAT#Satellite/Satellite	JAECYC010000420.1	91.304	23	2	0	298	320	8357574	8357596	3.9	33.7
365U_SAT#Satellite/Satellite	JAECYC010000100.1	80.000	45	6	2	56	97	25256	25212	1.1	35.6
365U_SAT#Satellite/Satellite	JAECYC010000100.1	86.667	30	3	1	181	209	170471	170442	3.9	33.7
365U_SAT#Satellite/Satellite	JAECYC010000100.1	91.304	23	2	0	175	197	475084	475106	3.9	33.7
365U_SAT#Satellite/Satellite	JAECYC010000062.1	95.238	21	1	0	342	362	380068	380088	3.9	34.6
365U_SAT#Satellite/Satellite	JAECYC010000037.1	83.871	31	5	0	329	359	46760	46790	3.9	34.6
365U_SAT#Satellite/Satellite	JAECYC010000037.1	91.304	23	2	0	192	214	500215	500193	3.9	33.7
365U_SAT#Satellite/Satellite	JAECYC010000154.1	95.238	21	1	0	342	362	165360	165340	3.9	34.6
365U_SAT#Satellite/Satellite	JAECYC010000425.1	91.304	23	2	0	183	205	1040613	1040591	3.9	33.7
365U_SAT#Satellite/Satellite	JAECYC010000425.1	89.655	29	0	2	234	260	3806689	3806716	3.9	33.7
365U_SAT#Satellite/Satellite	JAECYC010000351.1	100.000	18	0	0	65	82	124713	124730	3.9	33.7
365U_SAT#Satellite/Satellite	JAECYC010000015.1	82.857	35	5	1	178	211	213702	213668	3.9	33.7
365U_SAT#Satellite/Satellite	JAECYC010000133.1	91.304	23	2	0	52	74	490837	490859	3.9	33.7
365U_SAT#Satellite/Satellite	JAECYC010000133.1	88.889	27	1	1	64	88	532874	532900	3.9	33.7
