## Supplementary material for "Turnover of retroelements and satellite DNA drives centromere reorganization over short evolutionary timescales in Drosophila": SupTable6

### Sheet: X
Date	Slide	Point	% CID Overlap on HTT	% HTT Overlap on CID	%CID Overlap on 500
70123	2	10	96.5812	72.9032	37.6068
70123	2	27	100	17.0953	0
70123	2	28	65.3409	69.4864	0
70123	2	29	64.6067	67.8466	0
70123	2	36	100	46.8286	0
70123	2	42	100	35.3333	0
70123	2	43	100	82.3834	44.6541
70123	2	45	53.4884	100	0
70123	2	132	88.8298	71.3675	0
70123	2	141	33.3333	47.0199	0
70123	2	144	100	100	0
70123	2	145	100	79.6247	0
70123	2	148	100	26.73	0
70123	2	152	100	80.7018	0
70123_V2	2	67	100	91.2073	15.6835
70123_V2	2	101	100	80.1471	0
70123_V2	2	103	100	63.587	0
70123_V2	2	104	100	74.8031	0
70123_V2	2	110	94.2701	100	0
70523	1	1	100	93.6081	25.3989
		Mean	89.8225	70.0337	6.16716
		Standard deviation	19.4116	24.266	13.6472

### Sheet: 4
Date	Slide	Point	% CID Overlap on HTT	% HTT Overlap on Cid
70123	2	3	84.13	68.2171
70123	2	23	100	62.9747
70123	2	34	100	46.9484
70123	2	38	34.5679	100
70123	2	46	37.2014	100
70123_V2	2	27	100	51.3433
70123_V2	2	28	80.1887	100
70123_V2	2	31	65.8442	100
70123_V2	2	93	5.68182	100
70123_V2	2	102	100	73.9583
70123_V2	2	129	100	45.1493
70123_V2	2	131	41.6252	100
70523	1	5	100	100
		Mean	73.0184	80.6608
		Standard deviation	32.756	23.0718

### Sheet: Autosome
Date	Slide	Point	% CID Overlap with 500
70123	2	16	100
70123	2	32	100
70123	2	39	100
70123	2	147	100
70123_V2	2	29	100
70123_V2	2	30	100
70123_V2	2	46	100
70123_V2	2	52	100
70123_V2	2	62	100
70123_V2	2	66	100
70123_V2	2	79	100
70123_V2	2	80	100
70123_V2	2	84	100
70123_V2	2	87	100
70123_V2	2	88	100
70123_V2	2	89	100
70123_V2	2	91	100
70123_V2	2	98	100
70123_V2	2	100	100
70123_V2	2	105	100
