## Supplementary material for "Turnover of retroelements and satellite DNA drives centromere reorganization over short evolutionary timescales in Drosophila": SupTable7

### Sheet: Sechellia
Repeats	Length
Gypsy-8_DSim-I	59
IDEFIX_LTR	190
(ATA)n	271
G6_DM	716
DMTOM1_LTR	970
Gypsy-12_DSim-LTR	1166
MDG1_LTR	1443
DMRT1B	1499
Jockey-5_DYa	2010
Gypsy-12_DSim-I	7127
Gypsy-5_DSe-I	18425
MDG1_I-int	34021
DMCR1A	34182
Jockey-3_Dsec_dmel-like	34635
R1_DSe	34644

### Sheet: Simulans
Repeats	Length
(TTTGTG)n	28
(AACATAG)n	30
(TGGTA)n	30
(A)n	36
(TGGATTG)n	37
G6_DM	45
Copia-2_DYa-LTR	49
(TTGTT)n	68
A-rich	98
(TTTTG)n	108
Gypsy-5_DSe-I	118
(ATACC)n	125
ACCORD2_LTR	243
PROTOP_A	361
BS4_DM	375
ACCORD2_I-int	399
DMCR1A	532
Gypsy-1_DSim-I	647
DMRT1C	711
DNAREP1_DSim	780
Gypsy2-I_DM	1102
FW_DM	1561
BLASTOPIA_LTR	1587
DM297_LTR	2030
BATUMI_I-int	2982
Gypsy-4_DSim-I	3197
BS	4867
G5_DM	7336
PROTOP	8841
BLASTOPIA_I-int	13033
DM297_I-int	24597
Jockey-3_Dsim_dmel-like	29928
Jockey-1_DSi	32050
HMSBEAGLE_I-int	33982

### Sheet: Mauritiana
Repeats	Length
(AC)n	19
(CAGC)n	22
(GCTG)n	22
(CATAAA)n	27
(GAACT)n	28
(TCCGC)n	36
(AATTTA)n	43
TAHRE	43
BLASTOPIA_I-int	52
noCat_dsim_final-B-P113.23-Map3_novel_repeat	54
Gypsy-5_DSim-I	58
(TAT)n	66
(TTA)n	67
(A)n	72
BARI1	80
GA-rich	82
(T)n	105
A-rich	119
Gypsy-6_DSe-LTR	171
BATUMI_LTR	182
Gypsy-12_DSim-LTR	182
(ATT)n	183
(ATA)n	239
DIVER_LTR	247
G_DM	252
Gypsy-7_DSim-LTR	274
ACCORD2_LTR	428
G5_DM	518
(AAT)n	608
Gypsy-11_DSim-LTR	621
Gypsy-13_DSim-LTR	680
HETA	699
Gypsy-7_DSe-LTR	774
P-1_DY	784
MICROPIA_LTR	873
Heta-5	904
ACCORD_LTR	1114
ROOA_LTR	1218
Invader2_LTR	1270
FW_DM	1593
BARI_DM	1688
Gypsy-4_DSim-LTR	1689
Gypsy-9_DSim-LTR	1789
Gypsy-6_DSe-I	1864
IDEFIX_LTR	2326
DIVER_I-int	3227
ACCORD2_I-int	3429
Gypsy_6B	3432
Gypsy-9_DSim-I	3592
Gypsy-11_DSim-I	3626
Heta-1_D	3657
Heta-3	3661
DM412B_LTR	3726
IDEFIX_I-int	3931
MDG1_LTR	3955
DMCR1A	4054
ROOA_I-int	5200
Jockey-1_DSi	5310
Gypsy-1_DSim-LTR	5584
DMRT1B	5785
Gypsy-2_DSim-I	5873
Gypsy-8_DSim-I	5889
Gypsy-2_DSim-LTR	6223
ACCORD_I-int	6285
Gypsy-13_DSim-I	6504
BATUMI_I-int	6981
Baggins1	7019
Gypsy-12_DSim-I	7146
PROTOP_A	7526
Gypsy-7_DSe-I	7805
TART-A	8600
DM412	9455
MDG1_I-int	10389
Invader2_I-int	12523
PROTOP	15482
Gypsy-7_DSim-I	19123
Gypsy-4_DSim-I	24390
Gypsy-1_DSim-I	66564
