## Supplementary material for "Turnover of retroelements and satellite DNA drives centromere reorganization over short evolutionary timescales in Drosophila": SupTable8

### Sheet: Cut&Tag
Name	Sequence	Barcode	Primer
v2_Ad1_i5_1	AATGATACGGCGACCACCGAGATCTACACTAGATCGCTCGTCGGCAGCGTCAGATGTGTAT	TAGATCGC	i5
v2_Ad1_i5_2	AATGATACGGCGACCACCGAGATCTACACCTCTCTATTCGTCGGCAGCGTCAGATGTGTAT	CTCTCTAT	i5
v2_Ad1_i5_3	AATGATACGGCGACCACCGAGATCTACACTATCCTCTTCGTCGGCAGCGTCAGATGTGTAT	TATCCTCT	i5
v2_Ad1_i5_4	AATGATACGGCGACCACCGAGATCTACACAGAGTAGATCGTCGGCAGCGTCAGATGTGTAT	AGAGTAGA
v2_Ad2_i7_1	CAAGCAGAAGACGGCATACGAGATTCGCCTTAGTCTCGTGGGCTCGGAGATGTG	TAAGGCGA	i7
v2_Ad2_i7_2	CAAGCAGAAGACGGCATACGAGATCTAGTACGGTCTCGTGGGCTCGGAGATGTG	CGTACTAG	i7
v2_Ad2_i7_3	CAAGCAGAAGACGGCATACGAGATTTCTGCCTGTCTCGTGGGCTCGGAGATGTG	AGGCAGAA	i7
v2_Ad2_i7_4	CAAGCAGAAGACGGCATACGAGATGCTCAGGAGTCTCGTGGGCTCGGAGATGTG	TCCTGAGC	i7
v2_Ad2_i7_5	CAAGCAGAAGACGGCATACGAGATAGGAGTCCGTCTCGTGGGCTCGGAGATGTG	GGACTCCT	i7
v2_Ad2_i7_6	CAAGCAGAAGACGGCATACGAGATCATGCCTAGTCTCGTGGGCTCGGAGATGTG	TAGGCATG	i7
v2_Ad2_i7_7	CAAGCAGAAGACGGCATACGAGATGTAGAGAGGTCTCGTGGGCTCGGAGATGTG	CTCTCTAC	i7
v2_Ad2_i7_8	CAAGCAGAAGACGGCATACGAGATCCTCTCTGGTCTCGTGGGCTCGGAGATGTG	CAGAGAGG	i7
v2_Ad2_i7_9	CAAGCAGAAGACGGCATACGAGATAGCGTAGCGTCTCGTGGGCTCGGAGATGTG	GCTACGCT	i7
v2_Ad2_i7_10	CAAGCAGAAGACGGCATACGAGATCAGCCTCGGTCTCGTGGGCTCGGAGATGTG	CGAGGCTG	i7
v2_Ad2_i7_11	CAAGCAGAAGACGGCATACGAGATTGCCTCTTGTCTCGTGGGCTCGGAGATGTG	AAGAGGCA	i7
v2_Ad2_i7_12	CAAGCAGAAGACGGCATACGAGATTCCTCTACGTCTCGTGGGCTCGGAGATGTG	GTAGAGGA	i7
