## Supplementary material for "Turnover of retroelements and satellite DNA drives centromere reorganization over short evolutionary timescales in Drosophila": SupTable9

### Sheet: Feuil1
Sample Name	Seqs (read pair)	Number of Mapping reads (percentage)
Maur_CID1	11,938,188	20215204 (96.26%)
Maur_CID2	16,155,790	25903993 (96.37%)
Maur_CID3	7,271,067	11618842 (96.02%)
Maur_H3K9me3	27,310,206	45672686 (99.13%)
Maur_IgG	2,127,148	3494364 (97.85% )
Sech_CID1	9,829,387	16465251 (97.52%)
Sech_CID2	15,141,985	24694034 (96.89%)
Sech_CID3	6,689,954	11905458 (97.70%)
Sech_H3K9me3	15,671,017	1086635 (99.59%)
Sech_IgG	637.151	858301 (97.71%)
XD1_CID1	12,694,812	19811694 (96.34%)
XD1_CID2	7,816,838	11627505 (96.45%)
XD1_CID3	5,063,240	7876201 (98.16%)
XD1_H3K9me3	16,639,039	26282890 (99.21%)
XD1_IgG	342.106	493843 (94.98% )
