## Supplementary material for "Turnover of retroelements and satellite DNA drives centromere reorganization over short evolutionary timescales in Drosophila": SupTable10

### Sheet: Simulans
Repeat	Replicate 1 (RPM)	Replicate 2 (RPM)	Replicate 3 (RPM)
135bp	146.475	111.802	70.2756
193bp	111.46	88.225	67.0221
360bp	140.862	147.168	87.1938
365bp	3332.84	3571.97	1013.14
500bp	4522.01	4945.54	1630.65
Baggins1	986.3	771.588	744.401
BATUMI	365.653	277.985	283.705
BEL-2_DSe	65.7533	58.9434	58.563
BEL	71.0991	63.5068	67.0221
BLASTOPIA	112.262	95.8306	67.0221
BS2	354.159	270.379	299.322
BURDOCK	150.752	168.844	85.8924
Chimpo	41.9645	36.5069	47.5011
Copia2	50.7851	42.2111	37.0899
DIVER2	545.272	439.984	415.797
DIVER2_LTR	82.058	69.5912	65.07
DM297	102.105	94.3094	38.3913
DMCR1A	1496.29	1462.56	854.369
DMRT1A	106.114	75.2954	94.3515
DMRT1B	474.172	404.998	449.634
DMRT1C	629.201	455.195	583.027
DMTOM1_LTR	89.5422	90.5066	65.7207
DNAREP1_DSim	774.874	761.321	629.227
DOC2	198.062	173.027	139.9
DOC3	144.337	120.929	107.365
FB4	100.768	81.3799	45.549
FW	732.375	716.448	411.893
G5	300.969	225.126	213.43
Gypsy-11_DSim	126.161	101.915	89.1459
Gypsy-13_DSim	207.952	161.239	170.483
Gypsy-13_DSim-LTR	157.167	117.507	130.791
Gypsy-1_DSe	81.2562	82.901	52.056
Gypsy-1_DSim	90.6113	95.07	58.563
Gypsy-4_DSim	68.4262	59.3237	43.5969
Gypsy-7_DSim	67.6244	48.2956	63.1179
Helena_Ds	90.6113	69.5912	67.0221
HMSBEAGLE	391.58	357.463	144.455
HOBO	123.488	137.661	106.064
I	82.058	81.3799	61.1658
IVK	134.714	123.211	67.0221
Jockey-1_DSi	1687.94	1693.39	974.098
Jockey-3_dmel-like	5720.27	5270.68	3914.61
Jockey-5_DYa	108.787	104.957	94.3515
Mariner-1_DSim	274.24	282.928	165.928
MAX	339.458	254.027	291.514
NINJA	116.271	87.8447	111.92
NTS_240_Dsim	161.443	139.563	119.078
PROTOP	169.996	176.45	108.016
PROTOP_A	48.1122	36.8872	36.4392
R1_DSi	251.253	169.985	214.08
ROOA	112.262	93.5489	85.2417
ROO	172.937	182.915	180.244
Transib-1_DRh	52.1216	55.9012	51.4053

### Sheet: Mauritiana
Repeat	Replicate 1 (RPM)	Replicate 2 (RPM)	Replicate 3 (RPM)
135bp	104.244	91.9192	84.7049
193XPbp	125.161	100.698	101.743
360b	84.0026	67.9066	76.4292
365bp	1480	1146.67	1077.8
500bp	2990.36	2290.75	2082.09
Baggins1	996.561	1072.56	1027.17
BARI1	137.643	112.317	89.573
BATUMI	326.902	378.779	333.465
BEL	107.955	102.247	94.928
BLASTOPIA	109.642	98.116	82.7577
BS2	570.813	594.118	517.966
DIVER2	218.609	261.815	227.827
DM1731	70.1709	75.6526	78.3764
DM412	190.271	157.502	154.806
DM412B_LTR	56.0018	78.751	65.2325
DMCR1A	731.059	700.755	727.294
DMRT1A	84.34	90.37	110.993
DMRT1B	363.674	460.371	419.63
DMRT1C	476.352	593.085	609.973
DMTOM1_LTR	74.5566	67.6484	69.6138
DNAREP1_DSim	1024.56	1000.52	953.174
DOC2	115.377	115.932	103.204
DOC3	169.017	163.182	165.515
FB4	121.112	95.2758	86.6522
FW	602.862	606.254	538.899
G5	294.515	300.287	324.702
Gypsy-11_DSim	107.28	122.645	119.268
Gypsy-12_DSim	77.9302	66.6156	73.0215
Gypsy-13_DSim	290.804	349.345	319.834
Gypsy-13_DSim-LTR	140.004	178.158	203
Gypsy-1_DSim	338.372	276.274	292.086
Gypsy-26_DYa	55.327	67.132	76.916
Gypsy-2_DSe	59.038	57.0622	68.6402
Gypsy-4_DSim	218.272	164.99	147.017
Gypsy-6_DSe	62.749	60.4188	57.9304
Gypsy-7_DSim	68.1467	75.3944	76.4292
Gypsy-8_DSim	79.617	70.2304	66.2062
Gypsy-9_DSim	76.2434	73.0706	65.2325
Helena_Ds	67.1346	63.7754	82.2709
Heta-1_D	59.7127	76.4272	64.7457
Heta-3	58.0259	75.3944	59.8776
HMSBEAGLE	68.8214	82.624	69.6138
HOBO	79.2796	79.5256	72.0479
I	151.812	147.949	161.134
Invader2	157.547	123.936	121.216
IVK_DM	78.6049	72.0378	73.5083
Jockey-1_DSi	824.508	882.786	778.896
Jockey-3_anc-like	579.247	727.608	593.908
Jockey-3_dmel-like	256.731	298.221	222.472
Jockey-5_DYa	133.932	128.325	125.11
MAX	316.106	322.492	348.556
MDG1	80.9664	77.46	88.1126
NINJA	92.4366	117.481	120.242
PROTOP	300.588	306.483	269.206
PROTOP_A	124.823	127.809	120.242
R1_DSi	294.515	331.271	352.937
ROOA	156.198	136.588	145.556
ROO	217.26	235.737	204.46
TART-A	102.895	98.6324	87.6258
Transib-1_DRh	82.9906	61.1934	76.916

### Sheet: Feuil3
Repeat	Replicate 1 (RPM)	Replicate 2 (RPM)	Replicate 3 (RPM)
135bp	357.355	455.341	360.658
500bp	2903.62	4092.71	2644.53
90bp	38.8494	42.896	50.2297
ACCORD2	39.1459	38.6064	42.0844
Baggins1	415.184	384.563	418.581
BATUMI	186.536	180.378	189.606
BEL-2_DSe	51.898	50.1883	65.6154
BEL	51.0083	41.8236	57.0175
BS2	195.136	150.994	182.818
DIVER2	157.77	122.039	159.287
DM1731	46.5599	43.325	57.47
DM297	47.4496	42.896	42.5369
DM412	62.8707	61.3413	76.9284
DMCR1A	1961.15	2287.21	1989.73
DMRT1B	559.016	502.098	525.376
DMRT1C	255.338	212.764	281.92
DMTOM1_LTR	102.313	96.7305	83.7162
DNAREP1_DSim	541.815	559.578	588.729
DOC2	53.0842	53.8345	60.6377
DOC3	94.0095	88.5802	94.5767
FB4	42.4081	51.9042	44.7995
FW	182.088	173.729	193.226
G5A	55.4567	40.3222	41.1793
G5	231.317	212.55	234.858
G6_	41.5184	51.4752	39.8218
Gypsy-11_DSim	74.4366	78.9286	99.1019
Gypsy-12_DSim	65.2432	78.9286	62.9003
Gypsy-13_DSim	177.046	127.187	170.6
Gypsy-13_DSim-LTR	91.3405	72.2798	95.9342
Gypsy-1_DSe	76.2159	72.4942	81.4536
Gypsy-1_DSim	51.3049	57.2662	63.8053
Gypsy-3_DSe	46.2634	51.2607	56.1125
Gypsy-5_DSe	332.444	391.64	246.623
Gypsy-6_DSe	54.8636	63.0571	48.8722
Helena_Ds	59.0154	62.8426	73.3082
HETA	1275.8	1318.41	1065.68
Heta-1_D	1070.29	1209.45	896.442
Heta-3	39.1459	58.7675	40.2743
Heta-5	470.641	532.339	391.43
HMSBEAGLE	50.1186	44.6118	57.0175
HOBO	48.0427	43.7539	53.8499
I	115.658	108.527	125.801
Jockey-1_DSi	60.7948	47.1856	52.9448
Jockey-3_anc-like	71.1744	57.4806	59.7326
Jockey-3_dmel-like	6076.22	5716.75	5361.46
Jockey-5_DYa	103.796	101.02	97.2918
LINEJ1_DM	53.3808	53.8345	60.6377
MAX	212.634	182.522	211.327
MDG1	305.753	407.083	299.116
NINJA	104.389	82.3603	98.1968
NTS_240_Dsec	206.999	238.287	235.763
PROTOP	84.8162	110.672	104.532
R1_DSe	869.217	788.857	817.704
ROOA	68.2088	56.6227	89.599
ROO	129.597	102.521	136.661
RSP-LIKE	1240.51	1420.29	1062.97
TAHRE	1837.78	2153.16	1665.73
TART-A	1234.88	1218.68	1083.79
TIRANT	59.312	45.4698	59.2801
Transib-1_DRh	53.9739	41.1802	48.4196
