## Supplementary material for "Turnover of retroelements and satellite DNA drives centromere reorganization over short evolutionary timescales in Drosophila": SupTable12

### Sheet: Feuil1
probes name	probes sequence
Sec5	/5Cy5/aACACCCTTGCACGTCGTGGACCTCCTGCGCTa
Sec6	/5Cy3/aTGATCGACCACGGCCAAGACGGAGAGCGTGTGaa
136bp_sec5	AGCGCAGGAGGTCCACGACGTGCAAGGGTGTttttttttttTCGATTCTCATTAGTGGCACGTAAGCTACGCA
AATAT_sec5	AGCGCAGGAGGTCCACGACGTGCAAGGGTGTttttttttttAATATAATATAATATAATATAATATAATAT
dodeca_sec5	AGCGCAGGAGGTCCACGACGTGCAAGGGTGTttttttttttCCCGTACTCGGTCCCGTACTCGGTCCCGTACTCGGT
ATAG_sec5	AGCGCAGGAGGTCCACGACGTGCAAGGGTGTtttttttttATAGATAGATAGATAGATAGATAGATAGATAG
